# Assembly of a segrosome by a CTP-independent ParB-like protein

**DOI:** 10.1101/2024.05.08.592561

**Authors:** Kirill V. Sukhoverkov, Francisco Balaguer-Perez, Clara Aicart-Ramos, Abbas Maqbool, Govind Chandra, Fernando Moreno-Herrero, Tung B. K. Le

**Affiliations:** Department of Molecular Microbiology John Innes Centre, Norwich, NR4 7UH, United Kingdom; Department of Macromolecular Structures Centro Nacional de Biotecnología, Consejo Superior de Investigaciones Científicas, Madrid, Spain; Department of Biochemistry and Metabolism John Innes Centre, Norwich, NR4 7UH, United Kingdom

## Abstract

The ATP– and CTP-dependent ParA-ParB-*parS* segrosome is a macromolecular complex that segregates chromosomes/plasmids in most bacterial species. CTP binding and hydrolysis enable ParB to slide on DNA and to bridge and condense DNA, thereby dictating the size and dynamics of the tripartite ParAB*S* complex. Several other evolutionarily distinct systems can also segregate DNA, although the full diversity of bacterial DNA partition systems is not yet known. Here, we identify a CTP-independent ParAB*S* system that maintains a conjugative plasmid SCP2 in the filamentous bacterium *Streptomyces coelicolor*. We demonstrate that an SCP2 ParB-like protein, ParT, loads onto DNA at an 18-bp *parS* site and diffuses away to the adjacent DNA despite lacking an apparent CTPase domain and detectable NTPase activity. We further show that *parS* DNA stimulates ParT transition from loading to a diffusing state to accumulate on DNA, and ParT activates the ATPase activity of its cognate partner protein ParA. We also identify numerous structural homologs of ParT, suggesting that CTP-independent diffusion on DNA might be widespread in bacteria despite being previously unappreciated. Overall, our findings uncover a CTP-independent DNA translocation as an alternative and unanticipated mechanism for the assembly of a bacterial DNA segregation complex and suggest that CTP binding and hydrolysis is not a fundamental feature of ParAB*S*-like systems.
