## Supplementary Dataset 2 for "Assembly of a segrosome by a CTP-independent ParB-like protein"

### Sheet: Unique_hits_with_genome
	Organism	Taxid	Assembly accession	Seq ID	Protein ID	Contig legth	Start	End	Strand	Distance to ParA	Multiple ParT? (Y/N)
	Acaryochloris marina MBIC11017	329726	GCA_000018105.1	CP000842	AM1_E0150	177162	110834	111256	-1	NA	N
	Acidiferrimicrobium australe	2664430	GCA_009697115.1	WJHE01000426	GHK86_09245	9186	3493	4728	1	NA	N
	Actinacidiphila oryziradicis	2571141	GCA_005047355.1	SUMC01000132	FCI23_48580	17893	4132	5244	1	NA	N
	Actinomadura montaniterrae	1803903	GCA_008923365.1	WBMR01000076	F9B16_24370	40441	23433	24389	1	NA	N
	Actinomadura sp. 7K507	2530365	GCA_004348425.1	SMKK01000054	E1285_14655	44013	11392	12738	1	NA	N
	Actinomadura sp. GC306	2530367	GCA_004348665.1	SMKM01000285	E1200_28150	8460	7746	8460	1	NA	N
	Actinomadura sp. KC216	2530370	GCA_004348535.1	SMJX01000091	E1264_17775	27977	9962	11011	1	NA	N
	Actinomadura sp. WAC 06369	2203193	GCA_003947565.1	QHJN01000198	DMH08_34450	13493	2998	3900	1	NA	N
	Anabaenopsis circularis NIES-21	1085406	GCA_002367975.1	AP018176	NIES21_59390	254982	108242	109231	1	NA	N
	Aphanothece sacrum FPU1	1920663	GCA_003864295.1	BDQK01000019	AsFPU1_4399	3553	1615	2307	1	NA	Y
	Aphanothece sacrum FPU1	1920663	GCA_003864295.1	BDQK01000003	AsFPU1_1109	235641	233204	234031	1	NA	Y
	Aphanothece sacrum FPU1	1920663	GCA_003864295.1	BDQK01000015	AsFPU1_3548	74098	73266	73817	-1	NA	Y
	Arsenicibacter rosenii	1750698	GCA_001870735.1	MORL01000010	BLX24_18235	164943	51299	52093	-1	22	N
	Azospira oryzae	146939	GCA_003241545.1	QFON01000006	DI593_00530	13102	1	501	-1	NA	Y
	Azospira oryzae	146939	GCA_003241205.1	QFOK01000006	DI596_00530	13102	1	501	-1	NA	Y
	Bradyrhizobium sp. CCBAU 53338	1325111	GCA_015291665.1	CP030048	XH90_17455	7304317	3691673	3692407	1	3467077	N
	Bradyrhizobium sp. RP6	2489596	GCA_003837805.1	RQIT01000004	EHH60_11925	377349	211697	212410	-1	NA	N
	Bradyrhizobium valentinum	1518501	GCA_001440405.1	LLXX01000128	CP49_23680	56895	9059	9718	1	NA	N
	Brasilonema sennae CENA114	415709	GCA_006968745.1	CP030119	DP114_33740	252036	231444	232523	1	13450	N
	Bremerella alba	980252	GCA_013618625.1	JABRWO010000011	HOV93_39220	274882	141363	141944	-1	NA	N
	Brucella microti CCM 4915	568815	GCA_000022745.1	CP001579	BMI_II1053	1220319	1049550	1050371	-1	743881	N
	Calothrix desertica PCC 7102	232991	GCA_003991905.1	RSCL01000048	DSM106972_093270	48887	11179	12045	-1	NA	Y
	Calothrix desertica PCC 7102	232991	GCA_003991905.1	RSCL01000014	DSM106972_055160	311656	225201	226190	-1	NA	Y
	Calothrix desertica PCC 7102	232991	GCA_007830875.1	VLKB01000007	CAL7102_01542	2989987	410989	411978	-1	NA	Y
	Calothrix desertica PCC 7102	232991	GCA_007830875.1	VLKB01000004	CAL7102_00974	184277	122132	122998	1	43065	Y
	Calothrix sp. NIES-4071	2005469	GCA_002368455.1	AP018255	NIES4071_10040	11064963	1185622	1186539	-1	122669	N
	Chloroflexales bacterium ZM16-3	2496870	GCA_004138175.2	RYFE02000025	EKD04_016675	77271	56532	57413	1	18667	N
	Chlorogloeopsis fritschii PCC 6912	211165	GCA_003990575.1	RSCJ01000022	PCC6912_45220	131773	60194	60949	1	NA	N
	Chondrocystis sp. NIES-4102	2005460	GCA_002368355.1	AP018282	NIES4102_40240	161734	78752	79546	-1	NA	Y
	Chondrocystis sp. NIES-4102	2005460	GCA_002368355.1	AP018284	NIES4102_43020	149096	73170	74027	1	8403	Y
	Chroococcidiopsis cubana SAG 39.79	388085	GCA_003991895.1	RSCK01000001	DSM107010_00910	279307	96225	97028	1	NA	Y
	Chroococcidiopsis cubana SAG 39.79	388085	GCA_003991895.1	RSCK01000105	DSM107010_61870	20048	5617	6738	1	NA	Y
	Chroococcidiopsis cubana SAG 39.79	388085	GCA_003991895.1	RSCK01000084	DSM107010_57220	27590	3632	4531	-1	NA	Y
	Coraliomargarita sinensis	2174842	GCA_003185655.1	QHJQ01000001	DDZ13_02345	593499	553098	553928	1	106726	N
	Crocosphaera subtropica ATCC 51142	43989	GCA_000017845.1	CP000807	cce_4937	429701	170451	171293	1	97412	N
	Crocosphaera watsonii WH 0005	423472	GCA_001050835.1	CAQL01000368	CWATWH0005_5327	7480	1732	2574	1	NA	N
	Crocosphaera watsonii WH 0402	1284629	GCA_001039635.1	CAQN01001326	CWATWH0402_1907	23131	21939	23024	-1	NA	N
	Crocosphaera watsonii WH 8502	423474	GCA_001039555.1	CAQK01000171	CWATWH8502_3343	5318	1657	2628	1	NA	N
	Cylindrospermum stagnale PCC 7417	56107	GCA_000317535.1	CP003643	Cylst_6691	431821	367126	367998	-1	NA	N
	Deinococcus actinosclerus	1768108	GCA_001507665.1	CP013910	AUC44_02145	3264334	448862	449689	1	2399926	N
	Deinococcus peraridilitoris DSM 19664	937777	GCA_000317835.1	CP003382	Deipe_1560	3881839	1548535	1549344	-1	386495	N
	Deinococcus radiopugnans ATCC 19172	585398	GCA_014201625.1	JACHEW010000009	HNQ04_002035	136034	11379	12110	1	NA	Y
	Deinococcus radiopugnans ATCC 19172	585398	GCA_006335125.1	VDMO01000005	FHR04_06060	228385	123957	124688	-1	NA	Y
	Deinococcus sp. S9	2545754	GCA_004353485.1	SKCF01000020	E0686_12325	58835	12495	13571	-1	NA	N
	Desulfatibacillum aliphaticivorans	218208	GCA_000021905.1	CP001322	Dalk_3579	6517073	4522090	4522764	-1	168289	N
	Desulfobacula phenolica	90732	GCA_900105645.1	FNLL01000006	SAMN04487931_10666	349683	68329	69027	-1	NA	N
	Desulfobulbaceae bacterium	2053307	GCA_002868945.1	PKTX01000040	C0613_08480	93664	52026	52946	-1	32456	N
	Desulfosarcina ovata subsp. ovata	2752305	GCA_009689005.1	AP021879	DSCOOX_07770	7630248	899041	899703	1	193888	N
	Desulfosarcina widdelii	947919	GCA_009688965.1	AP021875	DSCW_60200	7297718	6497555	6498160	-1	246404	Y
	Desulfosarcina widdelii	947919	GCA_009688965.1	AP021875	DSCW_18540	7297718	1949789	1950397	-1	396957	Y
	Desulfosarcina widdelii	947919	GCA_009688965.1	AP021875	DSCW_17850	7297718	1905035	1905679	-1	352203	Y
	Desulfosarcina widdelii	947919	GCA_009688965.1	AP021875	DSCW_21120	7297718	2220989	2221726	1	668157	Y
	Embleya scabrispora	159449	GCA_002024165.1	MWQN01000002	B4N89_33050	1247984	572421	573227	1	35167	N
	Euhalothece natronophila Z-M001	522448	GCA_007904085.1	CP042327	FRE64_16725	82066	60502	61302	1	NA	N
	Fischerella thermalis CCMEE 5205	2019671	GCA_002870745.1	NMQJ01000293	CEN40_10815	29226	21228	22208	-1	NA	N
	Geminocystis sp. NIES-3709	1617448	GCA_001548115.1	AP014821	GM3709_2810	4150181	3160116	3161018	1	858161	N
	Gimesia chilikensis	2605989	GCA_007744075.1	CP036266	HG66A1_61770	8289354	7866546	7867235	-1	1666811	N
	Gloeothece citriformis PCC 7424	65393	GCA_000021825.1	CP001292	PCC7424_5706	328635	88470	89414	-1	162419	N
	Gloeothece verrucosa PCC 7822	497965	GCA_000147335.1	CP002200	Cyan7822_6496	473846	326719	327804	-1	25152	Y
	Gloeothece verrucosa PCC 7822	497965	GCA_000147335.1	CP002200	Cyan7822_6546	473846	380611	381585	1	79044	Y
	Gordonia westfalica	158898	GCA_900105725.1	FNLM01000006	SAMN04488548_10622	16954	12173	12958	1	NA	Y
	Gordonia westfalica	158898	GCA_900105725.1	FNLM01000006	SAMN04488548_10624	16954	13595	14380	-1	NA	Y
	Gordonia westfalica	158898	GCA_900105725.1	FNLM01000018	SAMN04488548_11812	22892	6210	6995	1	NA	Y
	Gordonia westfalica	158898	GCA_900105725.1	FNLM01000005	SAMN04488548_10515	25677	5668	6453	-1	NA	Y
	Gordonia westfalica	158898	GCA_900105725.1	FNLM01000025	SAMN04488548_12529	25823	16231	17016	1	NA	Y
	Gordonia westfalica	158898	GCA_900105725.1	FNLM01000024	SAMN04488548_12432	21270	19209	19850	1	NA	Y
	Granulosicoccus antarcticus IMCC3135	1192854	GCA_002215215.1	CP018632	IMCC3135_10775	7783862	2424208	2424759	-1	5338944	N
	Herbidospora solisilvae	2696284	GCA_009901565.1	WXEW01000018	GT755_38060	27674	6727	7542	-1	3	N
	Hyella patelloides LEGE 07179	945734	GCA_900659865.1	LR213885	H1P_1330015	20042	14688	15494	1	NA	Y
	Hyella patelloides LEGE 07179	945734	GCA_900659865.1	LR213831	H1P_730004	29048	5692	6525	-1	NA	Y
	Kibdelosporangium sp. MJ126-NF4	703222	GCA_000826545.1	CDME01000007	CEL16633.1	344898	269963	271636	1	NA	N
	Kitasatospora niigatensis	88075	GCA_003814885.1	RKQG01000003	EDD38_7317	574762	536956	537714	-1	NA	N
	Lactococcus carnosus	2749961	GCA_006770265.1	CP017194	BHS00_01595	2156377	326095	326874	1	NA	N
	Leptolyngbya boryana NIES-2135	1973484	GCA_002368255.1	AP018203	NIES2135_26320	6255463	2758195	2758977	1	974426	N
	Mesorhizobium sp.	1871066	GCA_004020185.1	SAPL01000009	EOR51_12175	243450	63136	64008	-1	NA	N
	Mesorhizobium sp. B2-3-15	2589949	GCA_006442875.1	VFVO01000002	FJ954_05965	668583	403748	404710	1	NA	N
	Microbispora sp. GKU 823	1652100	GCA_002027145.1	MWJN01000178	B1L11_43420	8812	1	539	-1	NA	N
	Microcoleus vaginatus FGP-2	756067	GCA_000214075.2	AFJC01000002	MicvaDRAFT_1747	742343	286123	286944	-1	NA	N
	Microcystis aeruginosa KW	1960155	GCA_002025445.1	MVGR01000002	B1L04_02790	102002	1338	2201	-1	NA	N
	Microcystis aeruginosa Ma_SC_T_19800800_S464	2486257	GCA_007095785.1	SFBL01000105	EWV81_12265	10816	7285	8172	1	NA	N
	Microcystis aeruginosa NIES-843	449447	GCA_000010625.1	AP009552	MAE_34240	5842795	3113166	3113993	-1	383445	N
	Nocardia seriolae	37332	GCA_002356035.1	AP017900	NSERUTF1_6941	8121733	7225147	7226133	1	890203	Y
	Nocardia seriolae	37332	GCA_001865855.1	CP017839	NS506_01543	8304518	1653438	1654424	-1	1022677	Y
	Nocardia seriolae	37332	GCA_018223685.1	CP073655	KEC46_07125	8298813	1581193	1582179	1	885853	Y
	Nocardia sp. SYP-A9097	2663237	GCA_009649815.1	WJIC01000002	GFY24_05260	807214	336603	337937	1	NA	N
	Nocardia uniformis	53432	GCA_013004475.1	JABELX010000003	HLB23_09755	1153690	849231	849962	1	NA	N
	Nocardia yunnanensis	2382165	GCA_003626895.1	CP032568	D7D52_02905	7931441	629470	630534	1	2222311	N
	Nonomuraea rhodomycinica	1712872	GCA_013363995.1	JABWGO010000024	HT134_43855	37815	11299	12141	1	NA	N
	Nostoc carneum NIES-2107	1973483	GCA_002368155.1	AP018183	NIES2107_74550	231372	41015	42004	-1	77607	N
	Nostoc commune NIES-4072	2005467	GCA_003113895.1	BDUD01000002	NIES4072_70790	806781	687560	688153	1	365586	N
	Nostoc flagelliforme CCNUN1	2038116	GCA_002813575.1	CP024788	COO91_09256	101520	41059	41775	1	NA	Y
	Nostoc flagelliforme CCNUN1	2038116	GCA_002813575.1	CP024793	COO91_10757	805120	369882	370541	1	70236	Y
	Nostoc flagelliforme CCNUN1	2038116	GCA_002813575.1	CP024785	COO91_07875	8363872	7338165	7339229	1	14129	Y
	Nostoc linckia z16	1628751	GCA_002608325.1	LAHI01000222	VF13_36090	7772	3999	4922	-1	NA	N
	Nostoc minutum NIES-26	1844469	GCA_003326215.1	LXQD01000318	A6770_28340	49916	21707	22561	1	NA	N
	Nostoc punctiforme NIES-2108	1356359	GCA_003326195.1	LXQE01000055	A6769_39505	2537	245	1075	-1	NA	N
	Nostoc sp. ATCC 53789	76335	GCA_009873495.1	CP046709	GJB62_34880	56077	7573	8601	1	NA	N
	Nostoc sp. KVJ20	457944	GCA_001712795.1	KV757568	A4S05_05530	28122	27426	28122	1	NA	N
	Nostoc sphaeroides CCNUC1	2653204	GCA_009372195.1	CP045227	GXM_08411	2342398	1313958	1314698	1	35585	N
	Oscillatoria nigro-viridis PCC 7112	179408	GCA_000317475.1	CP003616	Osc7112_6580	260268	108535	109536	-1	NA	N
	Prauserella rugosa	43354	GCA_007829565.1	VLJV01000001	JD82_02795	5215897	2986786	2987628	-1	786708	N
	Pseudanabaena sp. PCC 7367	82654	GCA_000317065.1	CP003593	Pse7367_3831	328634	210207	211268	-1	NA	N
	Pseudofrankia sp. BMG5.36	1834512	GCA_001854805.1	MBLO01000057	BCD48_39585	29110	13326	13928	1	NA	N
	Sinosporangium album	504805	GCA_900100605.1	FNCN01000062	SAMN05421505_16217	13610	8862	9671	-1	16	N
	Spirosoma agri	1987381	GCA_010747415.1	JAAGNZ010000007	GK091_27535	91095	12466	13323	-1	NA	N
	Streptacidiphilus pinicola	2219663	GCA_003258295.1	QKYN01000114	DN069_27590	91658	53678	54769	1	NA	N
	Streptomyces cahuitamycinicus	2070367	GCA_002891435.1	POUC01000107	C1J00_16890	21531	6305	7099	-1	NA	N
	Streptomyces calidiresistens	1485586	GCA_014141525.1	VKHS01000793	FOE67_22440	2419	237	1016	-1	NA	N
	Streptomyces carminius	2665496	GCA_002794255.1	PGGW01000049	CUT44_14275	89997	64234	65085	1	NA	N
	Streptomyces hygroscopicus subsp. jinggangensis 5008	1133850	GCA_000245355.1	CP003277	SHJG_p234	73285	32426	33490	-1	NA	N
	Streptomyces kaniharaensis	212423	GCA_009569385.1	WBOF01000005	F7Q99_36525	188795	83693	84829	-1	NA	N
	Streptomyces natalensis ATCC 27448	1240678	GCA_000935125.1	JRKI01000033	SNA_25715	56257	25714	26829	1	NA	N
	Streptomyces sp. 2131.1	1855346	GCA_900105515.1	FNSY01000003	SAMN05216483_6707	126324	35220	36158	-1	3	N
	Streptomyces sp. BK340	2572903	GCA_007827595.1	VISR01000003	FB157_103384	641201	409663	410442	1	NA	N
	Streptomyces sp. CAI-85	1472662	GCA_013363615.1	JAANNX010000062	G6W55_32200	29570	9976	10923	1	NA	N
	Streptomyces sp. CB02488	1703920	GCA_001905365.1	LIVO01000026	AMK09_37770	64823	37215	38036	-1	NA	N
	Streptomyces sp. CB03238	1907777	GCA_002099185.1	NBCN01000035	BKD26_36010	48057	24172	25080	-1	NA	Y
	Streptomyces sp. CB03238	1907777	GCA_002099185.1	NBCN01000030	BKD26_34640	79142	33661	34575	-1	NA	Y
	Streptomyces sp. FBKL.4005	2015515	GCA_002251155.1	NPKF01000003	CFC35_41490	74624	64273	65202	-1	NA	N
	Streptomyces sp. SID3343	2690260	GCA_009865215.1	WWJX01001221	GT354_38545	5381	3891	4727	1	3	Y
	Streptomyces sp. SID3343	2690260	GCA_009865215.1	WWJX01001531	GT354_48825	12741	10153	11067	1	3	Y
	Streptomyces sp. SID5770	2690308	GCA_009872515.1	WWIB01000134	GTY86_05160	6427	709	1569	-1	3	N
	Streptomyces sp. SID5789	2690310	GCA_009872535.1	WWHZ01000701	GTW93_27375	52424	40901	41836	1	NA	N
	Streptomyces sp. SN-593	659352	GCA_016756395.1	AP018366	RVR_P1108	93381	75599	76522	-1	0	Y
	Streptomyces sp. SN-593	659352	GCA_016756395.1	AP018367	RVR_P235	46032	30978	31856	1	NA	Y
	Streptomyces sp. SolWspMP-sol7th	1839776	GCA_900091825.1	FMCN01000342	GA0115246_103893	16411	919	1569	1	NA	N
	Streptomyces sp. WAC05858	2487409	GCA_003949695.1	RPRR01000375	EF902_41470	9260	5001	5807	-1	NA	N
	Streptomyces sp. WAC07149	2487425	GCA_003949875.1	RQJC01000039	EF910_32075	74876	42071	42922	-1	NA	N
	Streptomyces sp. YIM 121038	2136401	GCA_006088715.1	CP030772	C9F11_47015	967890	931618	932388	1	NA	N
	Streptomyces sp. YIM 130001	2259644	GCA_003574445.1	KZ984579	DSC45_34095	47874	1082	2326	-1	NA	N
	Streptomyces varsoviensis	67373	GCA_001270595.1	LGUT01003090	ADK38_33515	4532	1822	3051	-1	NA	N
	Streptomyces violaceusniger	68280	GCA_005405945.1	BJHW01000003	SVIO_112260	48193	43775	44578	-1	NA	N
	Streptomyces zhaozhouensis	1300267	GCA_900230195.1	OCNE01000052	SAMN06297387_1523	2912	1978	2784	1	NA	Y
	Streptomyces zhaozhouensis	1300267	GCA_900230195.1	OCNE01000052	SAMN06297387_1521	2912	259	1119	-1	NA	Y
	Streptosporangium roseum DSM 43021	479432	GCA_000024865.1	CP001815	Sros_9406	28204	13585	14412	1	3	N
	Streptosporangium sandarakinum	1260955	GCA_013409935.1	JACCCO010000004	HDA43_006936	151546	146383	147240	-1	3	N
	Tolypothrix campylonemoides VB511288	1245935	GCA_000828075.3	JXCB02000003	SD81_014395	109637	1900	2709	-1	NA	N
	Tolypothrix sp. NIES-4075	2005459	GCA_002218085.1	BDUC01000017	NIES4075_66800	49019	15477	16433	-1	NA	N
	Trichormus variabilis NIES-23	1973479	GCA_002368015.1	AP018217	NIES23_57220	391340	337197	338042	-1	NA	N
	Tychonema bourrellyi FEM_GT703	2040638	GCA_002412335.2	NXIB02000007	CP500_002275	50433	29074	30069	-1	NA	N
	Xenococcus sp. PCC 7305	102125	GCA_000332055.1	ALVZ01000234	Xen7305DRAFT_00000510	127843	46232	47008	-1	NA	Y
	Xenococcus sp. PCC 7305	102125	GCA_000332055.1	ALVZ01000234	Xen7305DRAFT_00000260	127843	19907	20665	-1	NA	Y
